# Viral-mediated delivery of morphogenic regulators enables leaf transformation in *Sorghum bicolor* (L.)

**DOI:** 10.1101/2025.02.15.637725

**Authors:** Nathaniel M. Butler, Aidan T. Carlson, Colby Starker, Daniel F. Voytas

## Abstract

Recent advancements in monocot transformation, using leaf tissue as explant material, have expanded the number of grass species capable of transgenesis. However, the complexity of vectors and reliance on inducible excision of essential morphogenic regulators have so far limited widespread application. Plant RNA viruses, such as Foxtail Mosaic Virus (FoMV), present a unique opportunity to express morphogenic regulator genes, such as *Babyboom* (*Bbm*), *Wuschel2* (*Wus2*), *Wuschel-like homeobox protein 2a* (*Wox2a*), and the GROWTH-REGULATING FACTOR 4 (GRF4) GRF-INTERACTING FACTOR 1 (GIF1) fusion protein transiently in leaf explant tissues. Furthermore, altruistic delivery of conventional and viral vectors could provide opportunities to simplify vectors used for leaf transformation— facilitating vector optimization and reducing reliance on morphogenic regulator gene integration. In this study, both viral and conventional T-DNA vectors were tested for their ability to promote the formation of embryonic calli, a critical step in leaf transformation protocols, using *Sorghum bicolor* leaf explants. Although conventional leaf transformation vectors yielded viable embryonic calli (43.2 ± 2.9%: GRF4-GIF1, 50.2± 3%: *Bbm*/*Wus2*), altruistic conventional vectors employing the GRF4-GIF1 morphogenic regulator resulted in improved efficiencies (61.3 ± 4.7%). Altruistic delivery was further enhanced with the use of viral vectors employing both GRF4-GIF1 and *Bbm*/*Wus2* regulators, resulting in 75.1 ± 2.3% and 79.2 ± 2.5% embryonic calli formation, respectively. Embryonic calli generated from both conventional and viral vectors produced shoots expressing fluorescent reporters, which were confirmed using molecular analysis. This work provides an important proof-of-concept for use of both altruistic vectors and viral-expressed morphogenic regulators for improving plant transformation.
