## supplemental tables for "Viral-mediated delivery of morphogenic regulators enables leaf transformation in *Sorghum bicolor* (L.)"

### Sheet: Table S1
Oligos for FoMV cloning
FoMV_AmCyan_F	ccacacagcgtccccactgagggtgttagggtaaccaacatcagtgaagagaaacATGGCCCTGTCCAACAAGTTC
FoMV_AmCyan_R	atgcggtcgttgagtggggcGCTCTTCGggcCTAGAAGGGCACCACGGAGG
FoMV_Wox2a_F	ccacacagcgtccccactgagggtgttagggtaaccaacatcagtgaagagaaacATGGAAACACCACAACAACAGT
FoMV_Wox2a_R	atgcggtcgttgagtggggcGCTCTTCGGGCttatcttccgccagacgattgaaggcc
FoMV_Wus2_F	ccacacagcgtccccactgagggtgttagggtaaccaacatcagtgaagagaaacATGgcggccaatgcgg
FoMV_Wus2_R	atgcggtcgttgagtggggcGCTCTTCGggcTCACATACTCCCTGCAGCA
FoMV_Bbm_Wus2_F	ccacacagcgtccccactgagggtgttagggtaaccaacatcagtgaagagaaacATGGCCACTGTGAACAACTG
FoMV_Bbm_Wus2_R	atgcggtcgttgagtggggcGCTCTTCGggcTCACATACTCCCTGCAGCA
FoMV_GRF.GIF_F	ccacacagcgtccccactgagggtgttagggtaaccaacatcagtgaagagaaacATGGCGATGCCGTATG
FoMV_GRF.GIF_R	atgcggtcgttgagtggggcGCTCTTCGGGCctagcttccttcctcc
Oligos for RT-PCR and PCR analysis
AmCyan_F	atggccctgtccaacaagttc
AmCyan_R	ctagaagggcaccacggagg
SbMgCh1_F	CAGGACGAGATGAAGCTCTG
SbMgCh1_R	GGTCATGGTCAATCTGCACG
TGB_F	ggatagtgaaatagttgaacgactaacaa
TGB_R	ggatgttatcaccgacgtgtg

### Sheet: Table S2
Treatment	Plate #	Total calli	Total living calli	% living calli	# calli with AmCyan	% calli with AmCyan
A-GRFGIF + V-AmCyan	1	15	8	0.533333	3	0.375
A-GRFGIF + V-AmCyan	2	11	6	0.545455	2	0.333333
A-GRFGIF + V-AmCyan	3	25	12	0.48	5	0.416667
A-GRFGIF + V-AmCyan	4	26	13	0.5	10	0.769231
A-GRFGIF + V-AmCyan	5	32	15	0.46875	4	0.266667
Totals and average percentages	5	109	54	0.505508	24	0.432179
			strandard error	0.0348226	strandard error	0.0416667
A-GRFGIF + T-AmCyan	1	16	9	0.5625	4	0.444444
A-GRFGIF + T-AmCyan	2	31	20	0.645161	7	0.35
A-GRFGIF + T-AmCyan	3	19	12	0.631579	4	0.333333
A-GRFGIF + T-AmCyan	4	23	15	0.652174	6	0.4
A-GRFGIF + T-AmCyan	5	18	10	0.555556	4	0.4
Totals and average percentages	5	107	66	0.61308	25	0.375926
			strandard error	0.0466348	strandard error	0.0443749
V-BBMWUS + T-AmCyan	1	13	10	0.769231	6	0.6
V-BBMWUS + T-AmCyan	2	24	19	0.791667	9	0.473684
V-BBMWUS + T-AmCyan	3	11	9	0.818182	5	0.555556
V-BBMWUS + T-AmCyan	4	22	17	0.772727	8	0.470588
V-BBMWUS + T-AmCyan	5	15	12	0.8	6	0.5
V-BBMWUS + T-AmCyan	6	21	16	0.761905	9	0.5625
V-BBMWUS + T-AmCyan	7	18	15	0.833333	7	0.466667
V-BBMWUS + T-AmCyan	8	14	11	0.785714	4	0.363636
Totals and average percentages	8	138	109	0.791595	54	0.495413
			strandard error	0.0247613	strandard error	0.0739204
V-GRFGIF + T-AmCyan	1	15	11	0.733333	3	0.272727
V-GRFGIF + T-AmCyan	2	25	19	0.76	9	0.473684
V-GRFGIF + T-AmCyan	3	11	8	0.727273	3	0.375
V-GRFGIF + T-AmCyan	4	13	10	0.769231	5	0.5
V-GRFGIF + T-AmCyan	5	14	10	0.714286	4	0.4
V-GRFGIF + T-AmCyan	6	21	16	0.761905	6	0.375
V-GRFGIF + T-AmCyan	7	18	14	0.777778	6	0.428571
V-GRFGIF + T-AmCyan	8	17	13	0.764706	5	0.384615
Totals and average percentages	8	134	101	0.751064	41	0.405941
			strandard error	0.0228666	strandard error	0.0696104
V-WUS + T-AmCyan	1	15	9	0.6	1	0.111111
V-WUS + T-AmCyan	2	27	17	0.62963	4	0.235294
V-WUS + T-AmCyan	3	32	20	0.625	1	0.05
V-WUS + T-AmCyan	4	12	8	0.666667	1	0.125
V-WUS + T-AmCyan	5	28	18	0.642857	5	0.277778
V-WUS + T-AmCyan	6	24	16	0.666667	1	0.0625
V-WUS + T-AmCyan	7	14	9	0.642857	1	0.111111
V-WUS + T-AmCyan	8	32	20	0.625	2	0.1
Totals and average percentages	8	184	117	0.637335	16	0.136752
			strandard error	0.0224857	strandard error	0.0805211
V-WOX + T-AmCyan	1	12	8	0.666667	1	0.125
V-WOX + T-AmCyan	2	18	12	0.666667	1	0.0833333
V-WOX + T-AmCyan	3	15	10	0.666667	1	0.1
V-WOX + T-AmCyan	4	11	7	0.636364	1	0.142857
V-WOX + T-AmCyan	5	14	9	0.642857	1	0.111111
V-WOX + T-AmCyan	6	10	7	0.7	0	0
V-WOX + T-AmCyan	7	12	8	0.666667	1	0.125
V-WOX + T-AmCyan	8	10	7	0.7	1	0.142857
Totals and average percentages	8	102	68	0.666667	7	0.102941
			strandard error	0.0229524	strandard error	0.0466155
